# The *Drosophila drop-dead* gene is required for eggshell integrity

**DOI:** 10.1101/2023.04.25.538335

**Authors:** Tayler D. Sheahan, Amanpreet Grewal, Laura E. Korthauer, Edward M. Blumenthal

**Affiliations:** Department of Biological Sciences, Marquette University, Milwaukee, Wisconsin, United States of America

## Abstract

The eggshell of the fruit fly *Drosophila melanogaster* is a useful model for understanding the synthesis of a complex extracellular matrix. The eggshell is synthesized during mid-to-late oogenesis by the somatic follicle cells that surround the developing oocyte. We previously reported that female flies mutant for the gene *drop-dead* (*drd*) are sterile, but the underlying cause of the sterility remained unknown. In this study, we examined the role of *drd* in eggshell synthesis. We show that eggs laid by *drd* mutant females are fertilized but arrest early in embryogenesis, and that the innermost layer of the eggshell, the vitelline membrane, is abnormally permeable to dye in these eggs. In addition, the major vitelline membrane proteins fail to become crosslinked by nonreducible bonds, a process that normally occurs during egg activation following ovulation, as evidenced by their solubility and detection by Western blot in laid eggs. In contrast, the Cp36 protein, which is found in the outer chorion layers of the eggshell, becomes crosslinked normally. To link the *drd* expression pattern with these phenotypes, we show that *drd* is expressed in the ovarian follicle cells beginning in mid-oogenesis, and, importantly, that all *drd* mutant eggshell phenotypes could be recapitulated by selective knockdown of *drd* expression in the follicle cells. To determine whether *drd* expression was required for the crosslinking itself, we performed *in vitro* activation and crosslinking experiments. The vitelline membranes of control egg chambers could become crosslinked either by incubation in hyperosmotic medium, which activates the egg chambers, or by exogenous peroxidase and hydrogen peroxide. In contrast, neither treatment resulted in the crosslinking of the vitelline membrane in *drd* mutant egg chambers. These results indicate that *drd* expression in the follicle cells is necessary for vitelline membrane proteins to serve as substrates for peroxidase-mediated cross-linking at the end of oogenesis.
