## Supplementary material for "The *Drosophila drop-dead* gene is required for eggshell integrity": Raw numerical data for all figures

### Sheet: figure S2 data
each row is the number of eggs laid by one fly during its lifetime	drdlwf/drdlwf, assume eggs from a group laid by a single fly	drdlwf/drdlwf, assume equal distribution of eggs	drd1/drd1, assume eggs from a group laid by a single fly	drd1/drd1, assume equal distribution of eggs	yeast-fed drdlwf/drdlwf	yeast-fed drd1/drd1
	0	0	0	0	0	0
	0	0	0	0	91	799
	0	0	0	0	11	0
	0	0	0	0	17	0
	0	0	0	0	0	326
	0	0	0	0	0	0
	0	0	0	0	0	0
	0	0	0	0	107	0
	0	0	0	0	21	0
	0	0	0	0	294	0
	0	0	0	0	0	446
	0	0	0	0	0	1
	0	0	0	0	0	0
	0	0	0	0	40	152
	0	0	0	0	0	197
	0	0	0	0	38	263
	0	0	0	0	212	0
	0	0	0	0	0	0
	0	0	0	0	3	0
	0	0	0	0	175	2
	0	0	0	0	272	31
	0	0	0	0		167
	0	0	0	0		4
	0	0	0	0		0
	0	0	0	0
	0	0	0	3
	0	0	0	2
	0	0	0	3
	0	0	0	3
	0	0	0	6
	0	0	0	6
	0	0	0	2
	0	0	0	2
	0	0	0	2
	0	0	0	2
	0	0	0	5
	0	0	0	5
	0	0	1	1
	0	0	1	1
	0	0	1	1
	0	0	1	1
	0	0	1	1
	0	0	15	5
	0	0	6	2
	0	0	6	2
	1	1	19	7
	1	1	9	3
	1	1	8	3
	1	1
	7	3
	0	2
	0	2
	2	1
	0	1
	0	0
	3	1
	0	1
	0	1
	3	1
	0	1
	0	1
	7	3
	0	2
	0	2
	2	1
	0	1
	0	0

### Sheet: table 1 data
maternal genotype	collapsed eggs	turgid eggs	unfertilized eggs	fertilized eggs	pre-gastrulation	post-gastrulation
drd1/FM7c	1	163	12	147	10	137
drd1/drd1	52	241	26	206	204	2

### Sheet: figure 2 data
maternal genotype	number of eggs lysed	number of eggs not lysed	number of eggs dechorionated	number of eggs not dechorionated	number of eggs stained	number of eggs unstained
drdlwf/FM7a	1	138	114	14	5	109
drdlwf/drdlwf	48	67	51	3	46	5
drd1/FM7c	6	219	142	9	4	138
drd1/drd1	77	172	78	3	55	23

### Sheet: figure 5 data
File name	maternal genotype	VM width (mM)	VM pixel intensity	anterior-posterior length (mM)	oocyte width (mM)	size ratio
het 20x 9-2	drd1/FM7c			31.9	60.2	0.5299
het 20x 10A	drd1/FM7c			133.5	92.8	1.43858
het 20x 10A-4	drd1/FM7c			85.8	53.1	1.61582
het 20x 10A-2	drd1/FM7c			109.6	81.4	1.34644
het 20x 10A-3	drd1/FM7c			115.4	74.2	1.55526
het 20x 10A-3	drd1/FM7c			104.8	85.3	1.2286
het 20x 9	drd1/FM7c			51.6	65.9	0.783005
het 20x 9	drd1/FM7c			116.3	74.2	1.56739
hom 20x 9	drd1/drd1			26	51.3	0.506823
hom 20x 10A	drd1/drd1			134.2	86.3	1.55504
hom 20x 9-2	drd1/drd1			47	59.7	0.78727
het 1-11	drd1/FM7c	1.094	1092.4	105.9	90.6	1.16887
het 2-9	drd1/FM7c	2.085	964.4	65.1	89.6	0.726562
het 2-10	drd1/FM7c		1056.3	28.8	74	0.389189
het 2-8	drd1/FM7c	1.477	903.6	125.1	84.8	1.47524
het 2-6	drd1/FM7c	1.538	2149	77.9	88.7	0.878241
het 2-3	drd1/FM7c	2.121	1108.1	72.2	80.7	0.894672
het 2-5	drd1/FM7c	1.555	1390.1	143.8	103.6	1.38803
het 2-7	drd1/FM7c	1.918	1908.4	172	122.6	1.40294
het 2-2	drd1/FM7c	1.594	1258.7	42.3	65.9	0.641882
het 2-4	drd1/FM7c	2.592	691.8	84.3	89.2	0.945067
het 1-6	drd1/FM7c	1.321	1684.9	150.2	121.4	1.23723
het 2-1	drd1/FM7c	1.548	3387.1	104.2	84	1.24048
het 1-9	drd1/FM7c	1.607	915.8	123.1	89.3	1.3785
het 1-10	drd1/FM7c	1.301	1094.6	74.4	83.6	0.889952
het 1-7	drd1/FM7c	1.549	1100.3	120.1	93.3	1.28725
het 1-8	drd1/FM7c	1.24	607.8	115	91.1	1.26235
het 1-5	drd1/FM7c	1.27	1359.2	73.5	69.6	1.05603
het 1-4	drd1/FM7c	2.212	2737	154.8	93.3	1.65916
het 1-2	drd1/FM7c	1.699	1981.4	102.1	84.2	1.21259
het 1-3	drd1/FM7c	1.728	2016.3	157	76.8	2.04427
het 1-1	drd1/FM7c	1.186	396.6	120.8	105.5	1.14502
hom 1-14	drd1/drd1	0.97	2923.1	87.9	68.1	1.29075
hom 2-6	drd1/drd1	1.788	1548.2	121.1	85.8	1.41142
hom 1-9	drd1/drd1	1.992	1571	115.6	78.4	1.47449
hom 2-1	drd1/drd1	1.182	2947	73.7	66.8	1.10329
hom 1-10	drd1/drd1	1.61	2134.7	43.3	54.3	0.797422
hom 2-3	drd1/drd1	1.484	809.6	62.6	51.6	1.21318
hom 1-12	drd1/drd1	1.22	1841	73.8	66.5	1.10977
hom 2-2	drd1/drd1	1.115	1105.1	70.2	70	1.00286
hom 2-5	drd1/drd1	1.274	1683.1	83.3	76.9	1.08322
hom 1-13	drd1/drd1	1.864	927.1	116	73.1	1.58687
hom 2-4	drd1/drd1	1.444	2289.9	49.1	48.5	1.01237
hom 2-7	drd1/drd1	1.913	2468.2	43.1	58.3	0.73928
hom 1-6	drd1/drd1	1.027	960.2	123.3	87.1	1.41561
hom 1-8	drd1/drd1	1.508	1159.2	46.8	65.8	0.711246
hom 1-5	drd1/drd1	2.415	930.4	119.4	82.2	1.45255
hom 1-7	drd1/drd1	1.879	780.9	116.2	74	1.57027
hom 1-4	drd1/drd1	1.869	3403.3	92.2	75.2	1.22606
hom 1-3	drd1/drd1	1.548	2338	97.4	75.3	1.29349
hom 1-1	drd1/drd1	1.536	3259.9	82	71	1.15493
hom 1-2	drd1/drd1	1.219	2246.8	123.8	123.4	1.00324
hom 1-11	drd1/drd1	1.221	884.5	64.2	56.8	1.13028
hom 1-11	drd1/drd1	1.278	1851.5	43.7	54.5	0.801835

### Sheet: table 2 data
maternal genotype	collapsed eggs	turgid eggs	unfertilized eggs	fertilized eggs	pre-gastrulation	post-gastrulation
w; CyO/+; T155-GAL4/+	0	153	5	142	1	141
w; UAS-Dcr-2 drdGD3367/+; T155-GAL4/+	61	127	7	107	107	0
w; CyO/+; T155-GAL4/+	1	220	22	192	2	190
w; drdGD15915UAS-Dcr2/+; T155-GAL4/+	68	87	8	72	71	1
w; CY2-GAL4/CyO	1	237	5	224	3	221
w; UAS-Dcr2 drdGD3367/CY2-GAL4	37	132	10	118	118	0
w; CY2-GAL4/CyO	1	162	7	147	4	143
w; drdGD15915UAS-Dcr2/CY2-GAL4	50	156	7	139	134	5

### Sheet: figure 6 data
maternal genotype	number of eggs lysed	number of eggs not lysed	number of eggs dechorionated	number of eggs not dechorionated	number of eggs stained	number of eggs unstained
w; CyO/+; T155-GAL4/+	2	222	178	42	3	175
w; UAS-Dcr-2 drdGD3367/+; T155-GAL4/+	2	198	183	15	132	51
w; CyO/+; T155-GAL4/+	2	223	193	29	4	189
w; drdGD15915UAS-Dcr2/+; T155-GAL4/+	14	199	167	32	91	76
w; CY2-GAL4/CyO	1	205	185	20	4	181
w; UAS-Dcr2 drdGD3367/CY2-GAL4	24	175	169	6	156	13
w; CY2-GAL4/CyO	4	191	179	12	5	174
w; drdGD15915UAS-Dcr2/CY2-GAL4	47	178	168	8	138	30
